# T cell development from expanded hematopoietic progenitors reveals progression control by *Lmo2*, *Erg*, *Spi1*, *Hoxa9*, and *Meis1*

**DOI:** 10.1101/2025.04.22.649893

**Authors:** Boyoung Shin, Samantha J. Chang, Brendan W. MacNabb, Tom Sidwell, Brian A. Williams, Ellen V. Rothenberg

**Affiliations:** Division of Biology & Biological Engineering, California Institute of Technology, Pasadena, CA 91125; Single-cell Profiling and Engineering Center, Beckman Institute, California Institute of Technology, Pasadena, CA 91125

**Keywords:** Expanded hematopoietic stem and progenitor cells, early T cell program, chromatin accessibility, single-cell transcriptome analysis, Lmo2, Hoxa9, Meis1, Flt3L, germline TCRβ transcription

## Abstract

To gain access to the earliest stages of T cell development, we adapted a serum-free culture system that expands hematopoietic stem and progenitor-like cells. These expanded cells efficiently undergo normal T-cell differentiation *in vivo* and *in vitro*, verified by early gene expression trajectories from single-cell RNA sequencing, though their absolute differentiation speed is slower than that of fresh progenitors and can be modulated with cytokine priming. Leveraging this expansion system to observe the first T-lineage events, we revealed that initial Notch activation immediately induces chromatin opening and transcriptional activation of the TCR-Cβ locus. Additionally, acute CRISPR knockouts confirmed T-lineage entry requirements for *Ikzf1*, *Hes1*, *Gabpa*, and *Myb* while revealing that *Lmo2*, *Erg, Spi1, Hoxa9*, and *Meis1* retard developmental progression with differing effects on proliferation. Endogenous expression of the stem, progenitor, and leukemia-associated factor Lmo2 markedly restrains initiation of the T cell program, with *Lmo2* knockout greatly accelerating germline TCRβ locus transcription and expression of *Tcf7, Gata3,* Runx family, and E protein genes and their targets.
