## Supplemental Table 1 for "T cell development from expanded hematopoietic progenitors reveals progression control by *Lmo2*, *Erg*, *Spi1*, *Hoxa9*, and *Meis1*"

### Sheet: ReadMe
Supplementary Table 1. Unsupervised PCA loading genes and chromatin coordinates.
Tab1: PC1 and PC2 loading genes and the loading values comparing different subsets of in vivo and in vitro progenitor populations using bulk RNA-seq
Tab2: PC1 and PC2 loading peaks and their loading values comparing different populations of in vivo and in vitro progenitors using bulk ATAC-seq

### Sheet: S1_bulkRNAseq_PC_loadings
Ensembl_ID	Symbol	PC1	PC2
ENSMUSG00000026770.5	Il2ra	0.120215	-0.0116868
ENSMUSG00000076752.2	Trgc2	0.114356	-0.01905
ENSMUSG00000000782.16	Tcf7	0.109202	0.00443129
ENSMUSG00000076498.2	Trbc2	0.105087	-0.0460395
ENSMUSG00000076749.2	Trgc1	0.100331	-0.000967025
ENSMUSG00000023132.8	Gzma	0.0991297	-0.00599784
ENSMUSG00000076757.9	Trgc4	0.0887394	-0.0209156
ENSMUSG00000002033.14	Cd3g	0.0854609	-0.00781295
ENSMUSG00000067750.3	Khdc1a	0.0815581	0.0121385
ENSMUSG00000041831.16	Sytl3	0.0756866	-0.00721601
ENSMUSG00000030775.10	Trat1	0.0747874	-0.00991049
ENSMUSG00000038304.14	Cd160	0.0745781	-0.0153798
ENSMUSG00000045659.18	Plekha7	0.0732725	-0.017451
ENSMUSG00000048251.15	Bcl11b	0.068385	-0.0237873
ENSMUSG00000015970.19	Chdh	0.0675891	-0.0374645
ENSMUSG00000061311.6	Rag1	0.0670379	-0.0299896
ENSMUSG00000100862.1	Gm10925	0.0668907	0.107395
ENSMUSG00000022528.8	Hes1	0.0657133	-0.000235419
ENSMUSG00000086503.4	Xist	0.0656308	0.0834237
ENSMUSG00000061577.12	Adgrg5	0.0651705	0.00215276
ENSMUSG00000052759.7	Gpr25	0.0636605	-0.0019036
ENSMUSG00000015966.17	Il17rb	0.0625382	-0.0410752
ENSMUSG00000042351.9	Grap2	0.0607078	0.0338719
ENSMUSG00000055675.6	Kbtbd11	0.0600512	-0.00304913
ENSMUSG00000029603.15	Dtx1	0.0598245	0.0211949
ENSMUSG00000027347.18	Rasgrp1	0.05951	0.00364326
ENSMUSG00000025163.6	Cd7	0.0593585	-0.0111594
ENSMUSG00000039629.14	Strip2	0.0590883	-0.00766523
ENSMUSG00000086236.9	5830418P13Rik	0.0584115	-0.0307124
ENSMUSG00000042379.8	Esm1	0.0580122	-0.000972604
ENSMUSG00000049036.7	Tmem121	0.0574988	-0.0421386
ENSMUSG00000091682.2	Trgc3	0.0570793	-0.012722
ENSMUSG00000032093.7	Cd3e	0.0570685	-0.011381
ENSMUSG00000025461.11	Scart1	0.0566944	-0.0153384
ENSMUSG00000005474.9	Myl10	0.0558719	-0.0200586
ENSMUSG00000047880.15	Cxcr5	0.0558264	-0.00298965
ENSMUSG00000020297.10	Nsg2	0.0555455	-0.0185957
ENSMUSG00000028664.14	Ephb2	0.0547179	-0.00281967
ENSMUSG00000054672.13	Scart2	0.0545917	-0.0211318
ENSMUSG00000000031.16	H19	0.0539713	-0.00990311
ENSMUSG00000032011.5	Thy1	0.0538812	0.0260649
ENSMUSG00000024669.8	Cd5	0.0537678	-0.0107343
ENSMUSG00000014453.4	Blk	0.0536964	-0.0298133
ENSMUSG00000020614.13	Fam20a	0.0530578	0.00346062
ENSMUSG00000000409.14	Lck	0.0529973	-0.033728
ENSMUSG00000045287.6	Rtn4rl1	0.0529768	-0.0241724
ENSMUSG00000074892.9	B3galt5	0.0529432	-0.0110886
ENSMUSG00000025089.15	Gfra1	0.0527213	-0.0358504
ENSMUSG00000028071.12	Sh2d2a	0.0525082	-0.0297092
ENSMUSG00000044265.16	Olfm5	0.0521799	-0.0152199
ENSMUSG00000002565.16	Scin	0.0521167	0.0886564
ENSMUSG00000117485.1	Gm19696	0.0517158	-0.013453
ENSMUSG00000000303.12	Cdh1	0.0516876	-0.0103178
ENSMUSG00000001506.10	Col1a1	0.0514869	-0.0022474
ENSMUSG00000057163.3	Prss2	0.0499597	-0.00581263
ENSMUSG00000028064.17	Sema4a	0.0499573	0.020489
ENSMUSG00000026923.15	Notch1	0.0497075	-0.00848442
ENSMUSG00000025014.13	Dntt	0.0493602	-0.0924117
ENSMUSG00000074071.11	Fam169b	0.0491098	-0.0250249
ENSMUSG00000031786.7	Drc7	0.0488126	-0.0201431
ENSMUSG00000020241.13	Col6a2	0.0487652	-0.00181628
ENSMUSG00000028339.17	Col15a1	0.0486417	0.0167132
ENSMUSG00000073008.11	Gpr174	0.0481168	-0.0134439
ENSMUSG00000003882.5	Il7r	0.048019	-0.0386673
ENSMUSG00000062380.4	Tubb3	0.0477155	0.0138865
ENSMUSG00000054892.14	Txk	0.0475945	-0.00480737
ENSMUSG00000032864.4	Rag2	0.0467641	-0.0537262
ENSMUSG00000049109.15	Themis	0.0464222	-0.0165792
ENSMUSG00000032503.18	Arpp21	0.0463283	-0.0207649
ENSMUSG00000030789.9	Itgax	0.0453619	-0.00206298
ENSMUSG00000034634.7	Ly6d	0.0450815	-0.0524892
ENSMUSG00000057177.12	Gsk3a	0.0437547	0.0645778
ENSMUSG00000056665.2	Them6	0.0430306	0.0469711
ENSMUSG00000033295.14	Ptprf	0.0429011	-0.01466
ENSMUSG00000030283.7	St8sia1	0.0428558	-0.0173728
ENSMUSG00000005763.15	Cd247	0.0420783	-0.0337665
ENSMUSG00000079363.7	Gbp4	0.0418796	-0.02322
ENSMUSG00000060131.11	Atp8b4	0.0417439	0.00821905
ENSMUSG00000033161.10	Atp1a1	0.0415937	0.0451163
ENSMUSG00000001865.2	Cpa3	0.0410924	0.0318342
ENSMUSG00000116560.1	Gm2808	0.0409655	0.000398461
ENSMUSG00000032717.14	Mdfi	0.0405543	0.0429585
ENSMUSG00000057058.16	Skap1	0.0402698	-0.0225733
ENSMUSG00000057789.14	Bak1	0.040111	0.0640156
ENSMUSG00000050921.12	P2ry10	0.0397368	-0.0370063
ENSMUSG00000047904.6	Sstr2	0.0396194	-0.0553824
ENSMUSG00000117442.1	1810073O08Rik	0.0391189	-0.040083
ENSMUSG00000035000.8	Dpp4	0.0390244	-0.0504571
ENSMUSG00000052296.7	Ppp6r1	0.038935	0.0519154
ENSMUSG00000073940.3	Hbb-bt	0.0388893	0.0378218
ENSMUSG00000018547.8	Pip4k2b	0.0381085	0.0603563
ENSMUSG00000051149.15	Adnp	0.0380766	0.0591692
ENSMUSG00000038467.15	Chmp4b	0.037887	0.059698
ENSMUSG00000020821.17	Kif1c	0.0378691	0.0447237
ENSMUSG00000061353.11	Cxcl12	0.0376457	-0.0141244
ENSMUSG00000015143.15	Actn1	0.0368296	0.0567646
ENSMUSG00000038025.8	Phf2	0.0366512	0.0450908
ENSMUSG00000053310.11	Nrgn	0.0364766	0.0477106
ENSMUSG00000024735.13	Prpf19	0.0363654	0.0501426
ENSMUSG00000034282.3	Evpl	0.0360299	-0.0449153
ENSMUSG00000056952.13	Tatdn2	0.0359887	0.0552384
ENSMUSG00000030208.15	Emp1	0.0356724	-0.00974351
ENSMUSG00000034673.14	Pbx2	0.0350616	0.050752
ENSMUSG00000036565.7	Ttyh3	0.0347693	0.0488717
ENSMUSG00000071076.6	Jund	0.0347222	0.0723456
ENSMUSG00000026011.13	Ctla4	0.0345524	-0.00975748
ENSMUSG00000007670.10	Khsrp	0.0345242	0.0509979
ENSMUSG00000043263.13	Ifi209	0.0343513	-0.0398315
ENSMUSG00000033326.15	Kdm4a	0.0337194	0.0509702
ENSMUSG00000057606.14	Colq	0.0334255	-0.0321872
ENSMUSG00000029661.16	Col1a2	0.0333923	-0.00426221
ENSMUSG00000065947.3	ND4L	0.0332767	0.0528239
ENSMUSG00000002603.15	Tgfb1	0.0332017	0.0757437
ENSMUSG00000035203.16	Epn1	0.0324985	0.0494948
ENSMUSG00000071659.4	Hnrnpul2	0.032482	0.0494731
ENSMUSG00000034438.16	Gbp8	0.0323556	-0.0470427
ENSMUSG00000040010.10	Slc7a5	0.0323427	0.0617038
ENSMUSG00000030811.14	Fbxl19	0.0322693	0.0513284
ENSMUSG00000003545.3	Fosb	0.0322104	0.0389262
ENSMUSG00000024670.17	Cd6	0.0315076	-0.0480195
ENSMUSG00000000552.10	Zfp385a	0.0312571	0.059778
ENSMUSG00000020483.14	Dynll2	0.0308934	0.0494406
ENSMUSG00000040249.15	Lrp1	0.0307884	-0.00148258
ENSMUSG00000054455.5	Vapb	0.0306737	0.0520223
ENSMUSG00000063146.11	Clip2	0.0296414	0.0481827
ENSMUSG00000049823.9	Zbtb12	0.0296239	0.0540357
ENSMUSG00000104713.4	Gbp6	0.0292549	-0.0462238
ENSMUSG00000021256.5	Vash1	0.0285224	0.0557563
ENSMUSG00000031074.14	Fgf3	0.0283435	0.0355658
ENSMUSG00000020961.15	Ston2	0.0277861	0.0522988
ENSMUSG00000015437.5	Gzmb	0.026618	0.0714078
ENSMUSG00000030365.11	Clec2i	0.0264645	-0.0449608
ENSMUSG00000024053.11	Emilin2	0.025972	0.0675354
ENSMUSG00000053604.5	Rpia	0.0253172	0.0580815
ENSMUSG00000030653.17	Pde2a	0.0246583	-0.000517857
ENSMUSG00000032584.12	Mst1r	0.0245018	-0.0314713
ENSMUSG00000034926.3	Dhcr24	0.0239975	0.0686641
ENSMUSG00000015314.10	Slamf6	0.0237592	-0.0428078
ENSMUSG00000049103.14	Ccr2	0.0204766	0.0227988
ENSMUSG00000056501.3	Cebpb	0.0198543	0.062461
ENSMUSG00000064358.1	COX3	0.015985	0.0402957
ENSMUSG00000023951.17	Vegfa	0.0150435	0.058093
ENSMUSG00000116207.1	Nnt	0.0148987	-0.00435792
ENSMUSG00000031375.17	Bgn	0.0145884	-0.0299562
ENSMUSG00000021250.13	Fos	0.0120229	0.0555094
ENSMUSG00000049625.6	Tifab	0.0110232	-0.0148691
ENSMUSG00000049577.15	Zfpm1	0.0106285	0.0649967
ENSMUSG00000105814.1	Mir703	0.0100836	0.0613414
ENSMUSG00000001227.12	Sema6b	0.00869987	0.0599338
ENSMUSG00000051934.5	Spats2	0.00856122	0.0563537
ENSMUSG00000029094.12	Afap1	0.00853177	-0.057498
ENSMUSG00000094103.2	Fam177a2	0.00778934	-0.0317329
ENSMUSG00000030516.14	Tjp1	0.0046993	0.0786979
ENSMUSG00000078901.8	Gm14440	0.00391952	-0.0451723
ENSMUSG00000040936.15	Ulk4	0.00382504	-0.034673
ENSMUSG00000099391.2	1700003C15Rik	0.00326918	-0.0378657
ENSMUSG00000022995.16	Enah	0.002782	0.0819872
ENSMUSG00000076617.9	Ighm	0.00263379	-0.0429346
ENSMUSG00000078636.4	Gm7336	0.00213884	0.0568945
ENSMUSG00000052684.4	Jun	0.000332194	0.0451111
ENSMUSG00000021211.4	Akr1c12	0.000117563	0.047136
ENSMUSG00000020689.4	Itgb3	-0.000803593	0.0771673
ENSMUSG00000117458.1	Gm6552	-0.00114388	-0.0549154
ENSMUSG00000017950.16	Hnf4a	-0.00225215	-0.0749712
ENSMUSG00000029530.16	Ccr9	-0.00239047	-0.0589183
ENSMUSG00000059280.4	Vpreb2	-0.00254699	-0.032164
ENSMUSG00000022157.8	Mcpt8	-0.00324567	0.055879
ENSMUSG00000015647.9	Lama5	-0.0033334	0.0474352
ENSMUSG00000095079.6	Igha	-0.00394682	-0.0279465
ENSMUSG00000040254.11	Sema3d	-0.00457388	-0.0485046
ENSMUSG00000073491.11	Ifi213	-0.00470625	-0.0482445
ENSMUSG00000074575.4	Kcng1	-0.00543923	-0.0480403
ENSMUSG00000037820.15	Tgm2	-0.00739026	0.0287919
ENSMUSG00000066362.5	Rps13-ps1	-0.00751562	-0.0504784
ENSMUSG00000067147.7	Rpl7a-ps11	-0.00844805	-0.0259449
ENSMUSG00000040314.2	Ctsg	-0.00860106	0.0311468
ENSMUSG00000112148.1	Lilrb4a	-0.00864696	0.0605529
ENSMUSG00000044285.8	Ubb-ps	-0.00891959	-0.0630878
ENSMUSG00000000903.3	Vpreb3	-0.00893003	-0.0382067
ENSMUSG00000021423.6	Ly86	-0.00899879	-0.0328493
ENSMUSG00000025608.9	Podxl	-0.00920319	0.0912986
ENSMUSG00000028238.6	Atp6v0d2	-0.00936649	0.0153128
ENSMUSG00000076613.4	Ighg2b	-0.0101023	-0.0311249
ENSMUSG00000017400.10	Stac2	-0.0103296	0.0175509
ENSMUSG00000020900.15	Myh10	-0.0108965	0.0400869
ENSMUSG00000034664.13	Itga2b	-0.0109021	0.0607275
ENSMUSG00000112022.2	Gm2436	-0.0110177	-0.0497248
ENSMUSG00000037071.3	Scd1	-0.0115439	0.0895414
ENSMUSG00000029816.10	Gpnmb	-0.0125751	0.0373234
ENSMUSG00000024621.16	Csf1r	-0.013217	0.0191882
ENSMUSG00000032420.8	Nt5e	-0.0132954	0.0508324
ENSMUSG00000029819.6	Npy	-0.0134983	0.0163023
ENSMUSG00000040152.8	Thbs1	-0.0139764	0.0791845
ENSMUSG00000070576.4	Mn1	-0.014168	-0.0415794
ENSMUSG00000034028.16	Cd226	-0.0143418	0.0535954
ENSMUSG00000032220.10	Myo1e	-0.0144116	0.0561262
ENSMUSG00000036256.13	Igfbp7	-0.0147097	0.0670895
ENSMUSG00000112023.1	Lilrb4b	-0.0147306	0.0642484
ENSMUSG00000049723.14	Mmp12	-0.0151161	0.0300371
ENSMUSG00000034201.13	Gas2l1	-0.0152653	0.0699803
ENSMUSG00000038642.10	Ctss	-0.0154172	-0.0238748
ENSMUSG00000103168.1	Gm30948	-0.0165342	-0.0453881
ENSMUSG00000112963.1	Gm6093	-0.0172473	0.075712
ENSMUSG00000036594.15	H2-Aa	-0.0175134	-0.0281665
ENSMUSG00000031765.8	Mt1	-0.0181853	0.0546354
ENSMUSG00000101389.1	Ms4a4a	-0.0189468	0.0296219
ENSMUSG00000062593.17	Lilrb4a	-0.019243	0.0813573
ENSMUSG00000078894.9	2210418O10Rik	-0.0192882	-0.0295412
ENSMUSG00000038418.7	Egr1	-0.0195537	0.0432246
ENSMUSG00000024610.15	Cd74	-0.019804	-0.00402271
ENSMUSG00000021268.17	Meg3	-0.0203215	-0.0079012
ENSMUSG00000024164.15	C3	-0.0207675	0.0426765
ENSMUSG00000044254.6	Pcsk9	-0.0214798	0.0580128
ENSMUSG00000023913.17	Pla2g7	-0.0217845	0.0132628
ENSMUSG00000047181.12	Samd14	-0.0220013	0.0604949
ENSMUSG00000029673.17	Auts2	-0.022143	-0.0486644
ENSMUSG00000024766.15	Lipo3	-0.0222981	-0.0500049
ENSMUSG00000102051.1	Ly6a2	-0.0223015	-0.00622737
ENSMUSG00000058427.10	Cxcl2	-0.022437	0.0359333
ENSMUSG00000058838.9	Rps27a-ps2	-0.02263	-0.0724348
ENSMUSG00000032278.11	Paqr5	-0.0228082	-0.0537448
ENSMUSG00000046805.10	Mpeg1	-0.0228355	0.0191992
ENSMUSG00000024672.11	Ms4a7	-0.0231732	0.00552268
ENSMUSG00000009350.13	Mpo	-0.0237053	0.0220385
ENSMUSG00000066443.5	Gm10163	-0.0237267	0.0398652
ENSMUSG00000040026.8	Saa3	-0.024715	0.0393874
ENSMUSG00000072653.14	Zfp783	-0.0250421	-0.0307625
ENSMUSG00000019851.8	Perp	-0.0255191	0.0468599
ENSMUSG00000094777.2	H2ac24	-0.0255678	-0.0235122
ENSMUSG00000029915.14	Clec5a	-0.0264532	0.0378604
ENSMUSG00000084383.1	Gm13370	-0.0271435	-0.0341337
ENSMUSG00000060143.7	Gm10076	-0.0272238	-0.0886947
ENSMUSG00000031503.13	Col4a2	-0.0272734	0.0335422
ENSMUSG00000027360.5	Hdc	-0.0274627	0.0439357
ENSMUSG00000049130.6	C5ar1	-0.0275549	0.0425779
ENSMUSG00000039109.16	F13a1	-0.0276634	0.0219645
ENSMUSG00000050071.8	Bex1	-0.0277225	-0.0479056
ENSMUSG00000023992.14	Trem2	-0.0282729	0.00824389
ENSMUSG00000071551.13	Akr1c19	-0.0283558	-0.0141992
ENSMUSG00000027398.13	Il1b	-0.0283687	0.0475189
ENSMUSG00000068396.9	Rpl34-ps1	-0.0285935	-0.057679
ENSMUSG00000032125.20	Robo4	-0.0286781	-0.0317445
ENSMUSG00000038227.15	Hoxa9	-0.0291778	-0.0293798
ENSMUSG00000050335.17	Lgals3	-0.0293406	0.0145021
ENSMUSG00000045284.9	Dcaf12l1	-0.0297578	-0.0498328
ENSMUSG00000096719.1	Mrgpra2b	-0.0302209	0.0429092
ENSMUSG00000061132.13	Blnk	-0.0303986	-0.0570591
ENSMUSG00000027408.7	Cpxm1	-0.0305571	-0.0423434
ENSMUSG00000051439.7	Cd14	-0.031199	0.0391199
ENSMUSG00000022584.14	Ly6c2	-0.0313942	0.00832715
ENSMUSG00000036896.5	C1qc	-0.0314622	-0.02265
ENSMUSG00000022438.6	Parvb	-0.0316622	0.0654845
ENSMUSG00000100865.2	Gm9320	-0.0317326	-0.0771015
ENSMUSG00000101609.2	Kcnq1ot1	-0.0318306	-0.0512601
ENSMUSG00000042216.13	Sgsm1	-0.0321554	-0.0424854
ENSMUSG00000051726.6	Kcnf1	-0.0322233	0.0516131
ENSMUSG00000015340.10	Cybb	-0.0324605	0.0377601
ENSMUSG00000031722.10	Hp	-0.0324635	0.0306652
ENSMUSG00000054072.12	Iigp1	-0.0324677	-0.0508299
ENSMUSG00000079293.11	Clec7a	-0.0328742	-0.00311579
ENSMUSG00000039410.16	Prdm16	-0.0333682	-0.0345432
ENSMUSG00000068397.4	Gm10240	-0.033469	-0.0481946
ENSMUSG00000092341.3	Malat1	-0.0338678	-0.0496485
ENSMUSG00000003559.8	As3mt	-0.0341174	-0.0528763
ENSMUSG00000020592.14	Sdc1	-0.0341232	-0.0164357
ENSMUSG00000025701.12	Alox5	-0.0342295	0.065597
ENSMUSG00000040537.17	Adam22	-0.0342342	-0.0416476
ENSMUSG00000092035.8	Peg10	-0.0344571	0.0630642
ENSMUSG00000050675.7	Gp1ba	-0.0345291	0.0577051
ENSMUSG00000019122.8	Ccl9	-0.034693	0.0230627
ENSMUSG00000032418.15	Me1	-0.0347513	0.0430732
ENSMUSG00000022708.16	Zbtb20	-0.0348129	-0.0556743
ENSMUSG00000025161.16	Slc16a3	-0.0352159	0.0615926
ENSMUSG00000036905.8	C1qb	-0.0354949	-0.0284689
ENSMUSG00000071714.7	Csf2rb2	-0.035665	0.0321844
ENSMUSG00000034997.5	Htr2a	-0.0356803	0.0379175
ENSMUSG00000046768.13	Rhoj	-0.0357116	0.0413544
ENSMUSG00000066902.7	Rps23-ps2	-0.0358662	-0.0540727
ENSMUSG00000032034.6	Kcnj5	-0.0361145	0.0482292
ENSMUSG00000066364.2	Serpina3b	-0.0362028	0.0531303
ENSMUSG00000041741.10	Pde3a	-0.0366506	0.0418718
ENSMUSG00000032359.14	Ctsh	-0.0367513	-0.0278843
ENSMUSG00000028037.13	Ifi44	-0.0371762	-0.0484245
ENSMUSG00000073414.8	Mpig6b	-0.0372718	0.0474978
ENSMUSG00000027556.15	Car1	-0.0375289	0.0126077
ENSMUSG00000001870.16	Ltbp1	-0.0378282	0.0505359
ENSMUSG00000066543.8	Rpl17-ps9	-0.0381489	-0.0795286
ENSMUSG00000033488.11	Cryzl2	-0.0381959	-0.0387363
ENSMUSG00000042817.15	Flt3	-0.0385667	-0.0313651
ENSMUSG00000040552.8	C3ar1	-0.0387134	0.0500184
ENSMUSG00000035004.3	Igsf6	-0.0388809	0.0241225
ENSMUSG00000090386.10	Mir99ahg	-0.0393217	-0.0503947
ENSMUSG00000034923.9	Ly6g6f	-0.0395664	0.0574072
ENSMUSG00000000982.5	Ccl3	-0.0395871	0.00825041
ENSMUSG00000026249.10	Serpine2	-0.0396029	0.0283508
ENSMUSG00000074805.5	Il1bos	-0.0397821	0.0506093
ENSMUSG00000068270.15	Shroom4	-0.0398462	0.03776
ENSMUSG00000074024.5	4632427E13Rik	-0.0404629	-0.0570165
ENSMUSG00000031155.16	Pim2	-0.0405463	0.0348521
ENSMUSG00000085125.7	Gm16070	-0.0406714	-0.0440039
ENSMUSG00000031162.14	Gata1	-0.0406816	0.0414428
ENSMUSG00000039831.16	Arhgap29	-0.0407597	0.0390118
ENSMUSG00000031647.10	Mfap3l	-0.0410541	0.0427516
ENSMUSG00000001435.15	Col18a1	-0.0410619	0.0760842
ENSMUSG00000022037.15	Clu	-0.0410655	0.0491546
ENSMUSG00000105867.2	Gm42517	-0.0411415	0.060266
ENSMUSG00000094256.2	Rpl21-ps7	-0.0412028	-0.0593252
ENSMUSG00000033585.5	Ndn	-0.0419106	-0.0338327
ENSMUSG00000027947.11	Il6ra	-0.0419633	0.00953485
ENSMUSG00000021675.4	F2rl2	-0.0421764	0.0507189
ENSMUSG00000058624.13	Gda	-0.0424844	0.0197804
ENSMUSG00000038555.7	Reep2	-0.0425289	0.0405208
ENSMUSG00000078810.4	Gp6	-0.0426619	0.0614693
ENSMUSG00000020044.13	Timp3	-0.042739	0.0789652
ENSMUSG00000031502.11	Col4a1	-0.0429055	0.0288155
ENSMUSG00000015568.16	Lpl	-0.0433877	0.0130941
ENSMUSG00000034957.10	Cebpa	-0.0435923	0.0574483
ENSMUSG00000021281.15	Tnfaip2	-0.0440432	0.0431118
ENSMUSG00000017002.14	Slpi	-0.0442176	0.0241116
ENSMUSG00000045319.13	Proser2	-0.0444778	0.0367666
ENSMUSG00000037060.3	Cavin3	-0.0445071	-0.00891032
ENSMUSG00000000938.11	Hoxa10	-0.0445846	-0.0301882
ENSMUSG00000015316.11	Slamf1	-0.0446267	0.0406794
ENSMUSG00000025776.13	Crispld1	-0.0452976	-0.0343633
ENSMUSG00000056673.14	Kdm5d	-0.0453422	-0.0785738
ENSMUSG00000029484.12	Anxa3	-0.0456405	0.00924291
ENSMUSG00000022623.17	Shank3	-0.0457096	0.0467728
ENSMUSG00000006235.6	Epor	-0.0458381	0.0338845
ENSMUSG00000049493.13	Pls1	-0.0466503	0.0561503
ENSMUSG00000039007.10	Cpq	-0.0468382	-0.0273304
ENSMUSG00000061462.18	Obscn	-0.0470882	0.00543837
ENSMUSG00000055782.9	Abcd2	-0.0470997	-0.00683844
ENSMUSG00000004044.9	Cavin1	-0.0471266	0.00745776
ENSMUSG00000000320.10	Alox12	-0.0472618	0.0526588
ENSMUSG00000008540.11	Mgst1	-0.0472972	-0.0204221
ENSMUSG00000024681.11	Ms4a3	-0.0477815	0.0350287
ENSMUSG00000027562.12	Car2	-0.0478476	-0.00970997
ENSMUSG00000058656.13	Samd12	-0.0479751	-0.0108063
ENSMUSG00000039126.10	Prune2	-0.0481662	0.027326
ENSMUSG00000055639.16	Dach1	-0.0484753	0.0224982
ENSMUSG00000034037.14	Fgd5	-0.0487471	0.00207857
ENSMUSG00000019894.14	Slc6a15	-0.0489293	0.00449157
ENSMUSG00000042363.14	Lgalsl	-0.0489402	0.0173399
ENSMUSG00000035183.14	Slc24a5	-0.0491798	0.0267929
ENSMUSG00000038775.14	Vill	-0.0492107	-0.0190839
ENSMUSG00000017009.3	Sdc4	-0.0493584	-0.0304013
ENSMUSG00000029781.7	Fkbp9	-0.0494069	-0.000471172
ENSMUSG00000032827.15	Ppp1r9a	-0.0494723	-0.0250397
ENSMUSG00000074577.9	Ripor3	-0.049479	0.0555781
ENSMUSG00000081559.3	Gm12411	-0.0495015	-0.0449337
ENSMUSG00000068874.13	Selenbp1	-0.0495614	-0.0147341
ENSMUSG00000062345.10	Serpinb2	-0.0496908	0.0791836
ENSMUSG00000102752.1	Gm7694	-0.0503897	0.0120079
ENSMUSG00000005611.15	Irag1	-0.0505335	0.0551708
ENSMUSG00000020125.7	Elane	-0.0505702	0.0153105
ENSMUSG00000068457.14	Uty	-0.0506416	-0.0842886
ENSMUSG00000026399.12	Cd55	-0.0509773	0.0316498
ENSMUSG00000053279.8	Aldh1a1	-0.0519135	0.0182896
ENSMUSG00000022912.8	Pros1	-0.0519559	0.0324778
ENSMUSG00000051579.10	Tceal8	-0.0524462	-0.00542331
ENSMUSG00000024511.15	Rab27b	-0.052552	0.0675157
ENSMUSG00000002985.16	Apoe	-0.0525578	0.00989677
ENSMUSG00000052534.15	Pbx1	-0.052727	0.0209364
ENSMUSG00000024107.7	Lhcgr	-0.0528077	-0.00955648
ENSMUSG00000032387.15	Rbpms2	-0.0528396	0.0534507
ENSMUSG00000069045.11	Ddx3y	-0.0529348	-0.0899158
ENSMUSG00000020773.11	Trim47	-0.0529379	-0.00422284
ENSMUSG00000025877.14	Hk3	-0.0531461	0.00397036
ENSMUSG00000027776.12	Il12a	-0.0537041	-0.0184047
ENSMUSG00000069516.8	Lyz2	-0.0543008	-0.000255725
ENSMUSG00000026986.14	Hnmt	-0.0544684	-0.0164461
ENSMUSG00000069792.5	Wfdc17	-0.0545771	-0.0337849
ENSMUSG00000004631.15	Sgce	-0.0547262	0.00886869
ENSMUSG00000046402.10	Rbp1	-0.0548587	-0.0126813
ENSMUSG00000020160.18	Meis1	-0.0550418	-0.00311038
ENSMUSG00000040009.6	Gnaz	-0.055088	0.0397646
ENSMUSG00000092572.7	Serpinb10	-0.0550931	0.0578933
ENSMUSG00000023328.14	Ache	-0.0555484	0.0400364
ENSMUSG00000032698.15	Lmo2	-0.0555767	0.0134076
ENSMUSG00000054690.17	Emcn	-0.0561416	-0.0547299
ENSMUSG00000020838.12	Slc6a4	-0.0562446	0.0810295
ENSMUSG00000039611.2	Pgap4	-0.0563399	0.0283776
ENSMUSG00000023043.7	Krt18	-0.0565456	-0.0342766
ENSMUSG00000030159.15	Clec1b	-0.0566168	0.0552422
ENSMUSG00000069049.11	Eif2s3y	-0.0566538	-0.092972
ENSMUSG00000015053.14	Gata2	-0.0569244	0.037654
ENSMUSG00000026579.8	F5	-0.057024	0.0464962
ENSMUSG00000078122.4	F630028O10Rik	-0.0571032	-0.0112052
ENSMUSG00000036356.15	Csgalnact1	-0.0571422	-0.00181361
ENSMUSG00000026580.16	Selp	-0.0576199	0.054471
ENSMUSG00000028859.14	Csf3r	-0.0588477	0.00759938
ENSMUSG00000039167.12	Adgrl4	-0.0589637	-0.0253886
ENSMUSG00000030054.4	Gp9	-0.0596105	0.0210253
ENSMUSG00000023092.16	Fhl1	-0.0596725	0.0251491
ENSMUSG00000029553.10	Tfec	-0.0596963	0.0117517
ENSMUSG00000056025.12	Clca3a1	-0.060554	0.0525076
ENSMUSG00000045954.7	Cavin2	-0.0614042	0.0408452
ENSMUSG00000038235.4	F11r	-0.061596	0.0229411
ENSMUSG00000037336.14	Mfsd2b	-0.0636365	0.0504645
ENSMUSG00000023993.7	Treml1	-0.0638575	0.052375
ENSMUSG00000025887.10	Casp12	-0.0641382	0.0198663
ENSMUSG00000038188.17	Scarf1	-0.0647634	0.0219893
ENSMUSG00000003518.13	Dusp3	-0.0656987	0.0312451
ENSMUSG00000050761.4	Gp1bb	-0.0660044	0.0457265
ENSMUSG00000006386.15	Tek	-0.0664216	0.014837
ENSMUSG00000029596.13	Sdsl	-0.0673802	-0.0140595
ENSMUSG00000038370.6	Pcp4l1	-0.0689217	-0.00944016
ENSMUSG00000001930.17	Vwf	-0.0691017	0.0508804
ENSMUSG00000044220.13	Nkx2-3	-0.0692211	-0.0133598
ENSMUSG00000024924.14	Vldlr	-0.0700408	0.00930058
ENSMUSG00000003949.16	Hlf	-0.0701254	-0.00868767
ENSMUSG00000031997.9	Trpc6	-0.0713967	0.0371197
ENSMUSG00000057729.12	Prtn3	-0.071927	0.00377059
ENSMUSG00000047250.13	Ptgs1	-0.0720041	0.0435937
ENSMUSG00000021360.16	Gcnt2	-0.0723916	-0.010939
ENSMUSG00000032766.9	Gng11	-0.0756261	0.00845932
ENSMUSG00000027684.16	Mecom	-0.0766482	-0.00881039
ENSMUSG00000033191.14	Tie1	-0.0777668	0.0323443
ENSMUSG00000046916.9	Myct1	-0.0791351	0.0128604
ENSMUSG00000047953.7	Gp5	-0.0810472	0.0552702
ENSMUSG00000028716.15	Pdzk1ip1	-0.0818193	0.0138439
ENSMUSG00000029372.7	Ppbp	-0.0827827	0.085687
ENSMUSG00000054641.10	Mmrn1	-0.0872967	0.0254937
ENSMUSG00000006389.13	Mpl	-0.0907798	0.0172891
ENSMUSG00000029373.7	Pf4	-0.0989761	0.0736054

### Sheet: S1_bulkATACseq_quant_norm_PC
	PC1	PC2
chr3 : 68160625 - 68161124	0.0688114	0.0131785
chr3 : 66400872 - 66401371	0.0667381	0.0396706
chr4 : 65403094 - 65403593	0.0624528	0.0380279
chr5 : 123118699 - 123119198	0.0621072	-0.0178132
chr11 : 12658810 - 12659309	0.0619406	0.0277481
chr17 : 12427127 - 12427626	0.061715	0.000390075
chr7 : 93136010 - 93136509	0.0612536	0.0405806
chr17 : 75461611 - 75462110	0.0602441	0.019848
chr7 : 94415249 - 94415748	0.0589588	0.0169644
chr16 : 48252775 - 48253274	0.0578362	0.00511579
chr14 : 19905585 - 19906084	0.0575571	-0.00121836
chr15 : 46125635 - 46126134	0.0574493	0.0131677
chr4 : 40329692 - 40330191	0.0574421	-0.000204281
chr8 : 60804728 - 60805227	0.0571112	-0.0219924
chr14 : 36618259 - 36618758	0.0560179	0.0184008
chr3 : 30476898 - 30477397	0.0559333	0.0341636
chr13 : 118480211 - 118480710	0.0557835	0.0286035
chr16 : 6128211 - 6128710	0.0557583	0.0100007
chr4 : 67677520 - 67678019	0.055536	0.0173904
chr18 : 33431234 - 33431733	0.0554584	0.0111614
chr12 : 68115771 - 68116270	0.0550943	0.0276025
chr10 : 14168066 - 14168565	0.0550489	0.0112555
chr4 : 11695779 - 11696278	0.0549939	0.0154304
chrX : 18461177 - 18461676	0.0546574	0.00169465
chr7 : 91544577 - 91545076	0.0545597	0.0139802
chr6 : 96027842 - 96028341	0.0545059	-0.00661287
chr12 : 25119264 - 25119763	0.0544112	-0.0250434
chr4 : 66057102 - 66057601	0.05436	0.0166031
chr16 : 49071201 - 49071700	0.0539882	0.0176823
chr2 : 140497696 - 140498195	0.0539133	0.0432375
chr14 : 63957590 - 63958089	0.0537663	-0.0174693
chr6 : 84883147 - 84883646	0.0535801	0.0167815
chr1 : 4623228 - 4623727	0.0534423	0.0508585
chr12 : 84384610 - 84385109	0.0533166	0.00679378
chr1 : 194927945 - 194928444	0.053234	0.0213921
chr1 : 56406761 - 56407260	0.0531959	0.0252881
chr12 : 58067481 - 58067980	0.0530031	0.0697072
chr8 : 122309384 - 122309883	0.0528529	-0.0164429
chr5 : 20778479 - 20778978	0.0524728	0.0260101
chr1 : 71621430 - 71621929	0.0524192	0.0396696
chr9 : 57723110 - 57723609	0.0523997	0.0166639
chr6 : 64427578 - 64428077	0.0518605	0.0252991
chr4 : 75779412 - 75779911	0.0516783	0.017825
chrX : 17300282 - 17300781	0.0516134	-0.00322198
chr11 : 79739111 - 79739610	0.0515826	-0.00120733
chr1 : 28053917 - 28054416	0.0515612	0.0110231
chr5 : 102045076 - 102045575	0.0515296	0.0100547
chr12 : 104733106 - 104733605	0.0514438	0.0156552
chr14 : 104901003 - 104901502	0.0513873	0.0484236
chr1 : 44551377 - 44551876	0.0513225	0.0481965
chr7 : 139566561 - 139567060	0.0512396	-0.0022653
chr2 : 124298771 - 124299270	0.0511952	0.0535741
chrX : 137582569 - 137583068	0.0509241	0.056449
chr14 : 72113542 - 72114041	0.0509082	-0.016942
chr9 : 97817027 - 97817526	0.0506141	0.0516825
chr15 : 64413647 - 64414146	0.0505513	-0.00169541
chr13 : 15590462 - 15590961	0.0501472	0.0428027
chr1 : 168288052 - 168288551	0.0494797	0.00284046
chr6 : 93274038 - 93274537	0.0491785	0.036014
chr5 : 79734861 - 79735360	0.0491695	0.0239973
chr16 : 73874926 - 73875425	0.0490857	0.0662967
chr13 : 3750694 - 3751193	0.0489361	0.0404938
chr2 : 53479060 - 53479559	0.0487194	0.00607094
chr11 : 90381969 - 90382468	0.0485074	0.0347267
chr15 : 73866698 - 73867197	0.0483912	0.0258545
chr3 : 25845022 - 25845521	0.0480442	0.0390871
chr18 : 20713328 - 20713827	0.0478547	0.0305856
chr10 : 119086528 - 119087027	0.0478245	0.0139722
chr4 : 154617890 - 154618389	0.0478074	0.0436571
chr11 : 81847668 - 81848167	0.0477254	0.0658467
chr1 : 189756703 - 189757202	0.0474758	0.0319005
chr13 : 8631998 - 8632497	0.0474521	0.0257759
chr9 : 28101942 - 28102441	0.0470053	0.0255892
chr4 : 119076967 - 119077466	0.0469781	0.00840775
chr10 : 109924111 - 109924610	0.0468322	0.0385189
chr4 : 63625502 - 63626001	0.0468247	-0.0172513
chr18 : 32542245 - 32542744	0.0466916	0.0188227
chr1 : 10210825 - 10211324	0.0466291	0.0382619
chr8 : 105846619 - 105847118	0.0459267	0.0143081
chr18 : 52749779 - 52750278	0.0458687	0.0544125
chr9 : 122022754 - 122023253	0.0455088	-0.0188382
chr17 : 59967368 - 59967867	0.0454418	0.0655993
chr8 : 78254424 - 78254923	0.0454096	0.020412
chr14 : 100366390 - 100366889	0.0451204	0.0421423
chr16 : 77173218 - 77173717	0.0449324	0.0372347
chr10 : 75170463 - 75170962	0.0445456	-0.0353863
chr4 : 6436106 - 6436605	0.0444945	-0.0154463
chr14 : 117778510 - 117779009	0.0444155	0.0716863
chr2 : 54198236 - 54198735	0.0438372	0.00991302
chr15 : 67201212 - 67201711	0.0437609	0.0385756
chr11 : 18216768 - 18217267	0.0436922	0.0174171
chr12 : 40008457 - 40008956	0.0436621	0.0338233
chr3 : 62396088 - 62396587	0.0436409	0.0534663
chr6 : 126190352 - 126190851	0.0432053	0.0338149
chr16 : 79859488 - 79859987	0.0429477	0.0398437
chr18 : 73504411 - 73504910	0.0428785	0.0482294
chr10 : 5312359 - 5312858	0.0428279	0.0487998
chr15 : 12631439 - 12631938	0.0425955	0.0532517
chrX : 73062234 - 73062733	0.0423232	0.021927
chr2 : 66383691 - 66384190	0.0422627	0.0618195
chr6 : 11550426 - 11550925	0.042052	0.0507754
chr14 : 9141072 - 9141571	0.0417057	0.0144663
chr6 : 37262518 - 37263017	0.0416378	0.056159
chr12 : 8042785 - 8043284	0.0415243	0.0330929
chr4 : 104619397 - 104619896	0.0415041	0.0478412
chr10 : 37914724 - 37915223	0.0412423	0.0270972
chr18 : 43967605 - 43968104	0.0410574	0.0508371
chr4 : 37386883 - 37387382	0.0410153	0.0691992
chr3 : 123576323 - 123576822	0.0408075	8.05608e-06
chr2 : 133649797 - 133650296	0.0407159	0.0852498
chr1 : 99977132 - 99977631	0.0405068	0.0206457
chr16 : 74900765 - 74901264	0.0403713	0.050905
chr17 : 88790617 - 88791116	0.0400091	0.039441
chr18 : 42788871 - 42789370	0.0396741	0.0548825
chr1 : 17718416 - 17718915	0.0395847	0.0612478
chrX : 143826384 - 143826883	0.0393656	0.0298678
chr1 : 57594789 - 57595288	0.0390745	0.0597877
chr7 : 39523693 - 39524192	0.0389287	0.052039
chr3 : 134099793 - 134100292	0.0386242	0.0611093
chr6 : 112273395 - 112273894	0.0382951	0.0423573
chr15 : 90140872 - 90141371	0.0382946	0.0452212
chr13 : 95671426 - 95671925	0.0382889	0.0117923
chr10 : 115623919 - 115624418	0.0382723	0.0556179
chr12 : 38593997 - 38594496	0.0381786	0.0739967
chr7 : 54835423 - 54835922	0.0380411	0.0359847
chr14 : 40817993 - 40818492	0.0368547	0.0243443
chr3 : 7367435 - 7367934	0.0361896	0.0470208
chr5 : 108337277 - 108337776	0.0361381	0.0289964
chr6 : 123123047 - 123123546	0.0361366	0.0442945
chr17 : 10558629 - 10559128	0.0357538	0.0473705
chr1 : 83038018 - 83038517	0.0355674	0.0593692
chr2 : 178247182 - 178247681	0.0351921	0.0359582
chr10 : 37315023 - 37315522	0.0351086	0.05869
chr6 : 32504827 - 32505326	0.0350893	0.0591521
chr18 : 43421426 - 43421925	0.0350711	-0.00748652
chr8 : 120369704 - 120370203	0.034827	-0.0585941
chr4 : 50239317 - 50239816	0.0345048	0.0630443
chrX : 169065807 - 169066306	0.0338685	-0.0112405
chr4 : 14077688 - 14078187	0.0338628	0.0939102
chr3 : 132050845 - 132051344	0.033582	0.0400271
chr11 : 46116448 - 46116947	0.0335315	0.0413964
chr11 : 64396271 - 64396770	0.0332342	0.0665894
chr6 : 122609713 - 122610212	0.0332217	0.0393061
chr16 : 56886016 - 56886515	0.033089	0.0360492
chr16 : 75831342 - 75831841	0.0330713	0.06298
chr2 : 147298104 - 147298603	0.0327754	0.080922
chr1 : 99956439 - 99956938	0.0324773	-0.0313545
chr19 : 38587512 - 38588011	0.0322404	0.0641762
chr1 : 188678223 - 188678722	0.0312906	0.0736969
chr8 : 9455088 - 9455587	0.0311939	0.0654301
chr6 : 149565817 - 149566316	0.0311581	0.0782172
chr6 : 24894494 - 24894993	0.0310827	0.0628965
chr1 : 73753062 - 73753561	0.0310098	0.0610108
chr13 : 31930169 - 31930668	0.0308313	-0.0146937
chr2 : 79713563 - 79714062	0.0307172	0.057714
chr17 : 62832479 - 62832978	0.0306091	0.0646746
chr8 : 64369981 - 64370480	0.0302005	0.0772422
chr6 : 8339370 - 8339869	0.0300807	0.0651048
chr15 : 77945666 - 77946165	0.0290025	-0.0631106
chrX : 144525960 - 144526459	0.028749	0.0803455
chr19 : 5991981 - 5992480	0.0283296	-0.0698438
chr19 : 56530380 - 56530879	0.0282369	0.00684579
chr14 : 11160709 - 11161208	0.0281162	0.0885778
chr14 : 28456374 - 28456873	0.028048	0.0798896
chr8 : 64896690 - 64897189	0.027927	0.0491447
chr1 : 178924388 - 178924887	0.0267059	0.070235
chr1 : 82202734 - 82203233	0.0265271	0.0517593
chr18 : 14892772 - 14893271	0.0264799	0.0485934
chr19 : 12457282 - 12457781	0.0264436	0.0678515
chr14 : 117762898 - 117763397	0.025843	0.0658411
chr10 : 126071200 - 126071699	0.0257496	0.0755198
chr1 : 89786733 - 89787232	0.0253557	-0.0133124
chr15 : 89497779 - 89498278	0.0242582	-0.0229224
chr1 : 143192363 - 143192862	0.0241564	0.0687737
chr8 : 25051831 - 25052330	0.0237313	-0.00187049
chr17 : 71986414 - 71986913	0.0232078	0.0613608
chr16 : 65548919 - 65549418	0.0228481	0.0807608
chr6 : 103183327 - 103183826	0.0228268	0.0980738
chr9 : 87171451 - 87171950	0.0228033	0.0445121
chr14 : 59893857 - 59894356	0.021118	0.0381299
chr9 : 108120659 - 108121158	0.0207893	-0.0651716
chr17 : 81536073 - 81536572	0.0206261	0.0617345
chr11 : 109417403 - 109417902	0.0205009	-0.0717511
chr11 : 82541935 - 82542434	0.0203664	0.0109736
chr4 : 135069713 - 135070212	0.0192175	-0.076163
chr10 : 74712265 - 74712764	0.0191158	0.0594981
chr4 : 114821620 - 114822119	0.0187567	0.0755951
chr6 : 5361910 - 5362409	0.018327	0.0716422
chr4 : 31642048 - 31642547	0.0180876	0.0823715
chr8 : 88914000 - 88914499	0.0180633	0.0701139
chr15 : 26895200 - 26895699	0.0171703	0.0727434
chr2 : 138278206 - 138278705	0.0164571	0.0972274
chr19 : 38597287 - 38597786	0.0157539	0.0633615
chr6 : 141097306 - 141097805	0.0153487	0.0769186
chr2 : 73660221 - 73660720	0.0151398	0.0743481
chr1 : 14998173 - 14998672	0.013267	0.0774551
chr1 : 100179887 - 100180386	0.0131642	-0.0614305
chr16 : 7499183 - 7499682	0.0120732	0.0576824
chr19 : 17837454 - 17837953	0.0117951	0.0924189
chr15 : 26869033 - 26869532	0.0116009	0.082187
chr1 : 174652714 - 174653213	0.0109745	0.0512998
chr4 : 153727954 - 153728453	0.0108192	0.0411456
chr14 : 121057681 - 121058180	0.0105666	0.0744308
chr13 : 33559689 - 33560188	0.00992039	-0.0482517
chr2 : 138265232 - 138265731	0.00934495	0.0811389
chr12 : 44625849 - 44626348	0.00862392	0.0662785
chr8 : 36952182 - 36952681	0.00806036	0.0787386
chr5 : 128617603 - 128618102	0.00657706	0.0632959
chr14 : 8666007 - 8666506	0.00621032	0.0896738
chr3 : 79484617 - 79485116	0.00608363	0.0747498
chr3 : 115702058 - 115702557	0.00417768	0.0777335
chr3 : 41403562 - 41404061	0.00390055	0.0863874
chr16 : 69796243 - 69796742	0.00350779	0.032356
chr3 : 149426331 - 149426830	0.00333125	0.0735797
chr17 : 88753058 - 88753557	0.00236281	0.0869951
chr4 : 144404445 - 144404944	0.00224753	0.0869659
chr4 : 109382414 - 109382913	0.00172303	0.0631874
chr3 : 78594807 - 78595306	0.000955197	0.0831609
chr9 : 32146260 - 32146759	0.000910346	0.0703097
chr7 : 138246525 - 138247024	0.000140991	0.0638903
chr8 : 48295546 - 48296045	-0.00040775	0.0647331
chr5 : 116309427 - 116309926	-0.000698258	-0.00957235
chr7 : 80404045 - 80404544	-0.00103987	-0.0580548
chr4 : 63024877 - 63025376	-0.00318247	0.0752373
chr17 : 28211813 - 28212312	-0.00434074	-0.0564541
chr2 : 64709348 - 64709847	-0.0050996	0.0818048
chr1 : 120683310 - 120683809	-0.00585624	0.07342
chr4 : 153809023 - 153809522	-0.00675778	0.0154685
chr13 : 59011394 - 59011893	-0.00690846	0.0711866
chr10 : 36703312 - 36703811	-0.00724769	0.0795743
chr17 : 62818297 - 62818796	-0.00764391	0.0794869
chr8 : 110970118 - 110970617	-0.00881029	0.0880651
chr4 : 143294582 - 143295081	-0.00903161	-0.0064451
chr18 : 84888832 - 84889331	-0.00916456	0.0736489
chr7 : 131169035 - 131169534	-0.00944255	0.0790658
chr7 : 66043501 - 66044000	-0.0109611	0.0736901
chr8 : 14985385 - 14985884	-0.0112365	0.0610232
chr4 : 152563035 - 152563534	-0.0114208	0.0639061
chr1 : 57600748 - 57601247	-0.011964	0.0796054
chr2 : 68430368 - 68430867	-0.0132193	0.0721834
chr18 : 25590644 - 25591143	-0.0137623	0.0615834
chr5 : 53153123 - 53153622	-0.014239	0.0754776
chr17 : 71990218 - 71990717	-0.0142806	0.0681938
chr17 : 66701618 - 66702117	-0.0154258	0.0953968
chr1 : 151845891 - 151846390	-0.0162716	0.0755422
chr17 : 62862610 - 62863109	-0.0170992	0.0694651
chr14 : 65078028 - 65078527	-0.0188359	0.00196494
chr17 : 62807879 - 62808378	-0.0195706	0.0761437
chr9 : 103582881 - 103583380	-0.019729	-0.0417291
chr2 : 172817021 - 172817520	-0.0199932	0.0596859
chr9 : 107280695 - 107281194	-0.0202576	-0.0493351
chr3 : 50660917 - 50661416	-0.0206796	0.0817311
chr11 : 16561744 - 16562243	-0.0208052	0.050252
chr12 : 41167764 - 41168263	-0.0211767	0.0390022
chr1 : 35653259 - 35653758	-0.02122	0.07763
chr5 : 143000642 - 143001141	-0.0213478	0.0159616
chr11 : 68126003 - 68126502	-0.0217259	0.0754226
chr17 : 62781118 - 62781617	-0.0228414	0.0788509
chr19 : 59541559 - 59542058	-0.0232566	0.0273791
chr10 : 4355925 - 4356424	-0.0239574	0.0175542
chr3 : 154663915 - 154664414	-0.0244704	0.0748265
chr1 : 69890652 - 69891151	-0.0246242	0.0507705
chr3 : 127824445 - 127824944	-0.025146	0.0543064
chr8 : 113906105 - 113906604	-0.025839	0.0584974
chr9 : 32745850 - 32746349	-0.0259443	0.0744483
chr2 : 128430811 - 128431310	-0.0259865	-0.0613176
chr2 : 178557876 - 178558375	-0.0259877	0.0886465
chr12 : 84750627 - 84751126	-0.0260996	0.00472003
chr8 : 91160091 - 91160590	-0.0275905	0.0355742
chr5 : 52296570 - 52297069	-0.0277508	0.0567383
chr2 : 140051668 - 140052167	-0.0295428	0.0433014
chr17 : 28515672 - 28516171	-0.0295437	-0.0547355
chr2 : 172381870 - 172382369	-0.0299436	0.0517643
chr10 : 4261342 - 4261841	-0.0305299	0.0580126
chr1 : 13572458 - 13572957	-0.0307244	0.0633808
chr17 : 85908703 - 85909202	-0.0315068	0.0191591
chr8 : 67713018 - 67713517	-0.0316218	0.0536327
chr4 : 75278750 - 75279249	-0.0320351	0.0542598
chr15 : 57972746 - 57973245	-0.0333952	0.0476541
chr1 : 51104628 - 51105127	-0.0336813	0.057741
chr16 : 87727187 - 87727686	-0.0338868	0.0652893
chr18 : 68847270 - 68847769	-0.034013	0.0409781
chr9 : 36905364 - 36905863	-0.0341497	0.0675194
chr1 : 165788446 - 165788945	-0.0343212	0.0621027
chr2 : 103685079 - 103685578	-0.0343759	0.0359524
chr9 : 7252890 - 7253389	-0.0346985	0.0360978
chr16 : 33707990 - 33708489	-0.0348963	0.00900651
chr14 : 103575850 - 103576349	-0.0353198	0.0662478
chr11 : 53054116 - 53054615	-0.0358019	-0.0435159
chr7 : 132356257 - 132356756	-0.0359083	0.0374798
chr12 : 109057639 - 109058138	-0.035974	0.0570031
chr16 : 51751836 - 51752335	-0.0365983	0.0491672
chr11 : 94424396 - 94424895	-0.0367319	-2.67398e-05
chr2 : 173595173 - 173595672	-0.0371416	0.0413309
chr17 : 86880384 - 86880883	-0.0373186	-0.0318302
chr5 : 116380351 - 116380850	-0.037714	0.0362623
chr2 : 120450642 - 120451141	-0.0383292	0.0120793
chr13 : 117413765 - 117414264	-0.0384636	0.0532514
chr18 : 70444923 - 70445422	-0.0386458	0.0376693
chr16 : 43690053 - 43690552	-0.0387771	-0.0232921
chr1 : 106606915 - 106607414	-0.0388761	0.0382777
chr2 : 68435787 - 68436286	-0.0394505	0.0630147
chr18 : 4181690 - 4182189	-0.0396307	0.0336726
chr1 : 144213194 - 144213693	-0.0396981	0.034779
chr5 : 114505456 - 114505955	-0.0397223	-0.0140376
chr18 : 39519096 - 39519595	-0.0400219	0.0590828
chr3 : 95210504 - 95211003	-0.0402871	0.0185757
chr1 : 57839836 - 57840335	-0.0403417	0.0524822
chr8 : 114890264 - 114890763	-0.0407986	0.0446236
chr15 : 74906081 - 74906580	-0.0407987	0.0393376
chr10 : 37304593 - 37305092	-0.0414723	0.0544858
chrX : 103481559 - 103482058	-0.0415268	-0.0534607
chr6 : 59313171 - 59313670	-0.0415493	0.0583021
chr16 : 22526307 - 22526806	-0.0417176	-0.0238628
chr9 : 32747515 - 32748014	-0.0417865	0.0777505
chr6 : 71076711 - 71077210	-0.0419835	0.0605251
chr2 : 13435442 - 13435941	-0.0421255	0.0291791
chr12 : 70873455 - 70873954	-0.0424141	0.0204959
chr6 : 41532813 - 41533312	-0.0424957	0.015925
chr10 : 28619320 - 28619819	-0.0426419	0.0494437
chr7 : 118259727 - 118260226	-0.0426998	0.04363
chr14 : 15099857 - 15100356	-0.0427582	0.0202494
chr13 : 103118713 - 103119212	-0.0431382	0.0550666
chr10 : 128746161 - 128746660	-0.0434722	-0.0258283
chr16 : 87725985 - 87726484	-0.0435546	0.0642083
chr12 : 21451307 - 21451806	-0.0440092	-0.00797095
chr7 : 66416542 - 66417041	-0.044048	-0.0280592
chr18 : 78032106 - 78032605	-0.0441993	0.0215418
chr4 : 14967225 - 14967724	-0.0443571	-0.0177534
chr16 : 46104446 - 46104945	-0.0444849	0.0651338
chr12 : 107964648 - 107965147	-0.0446392	0.0345137
chr10 : 116746508 - 116747007	-0.0448988	0.0318542
chr8 : 67860190 - 67860689	-0.0449228	0.0303339
chr8 : 12956908 - 12957407	-0.0450395	0.0377971
chr2 : 9595218 - 9595717	-0.0450665	0.0123522
chr10 : 24482220 - 24482719	-0.0450823	0.0510782
chr15 : 82027691 - 82028190	-0.0457155	-0.0288979
chr11 : 61309733 - 61310232	-0.0458192	0.021642
chr18 : 41979467 - 41979966	-0.0458703	0.0270549
chr9 : 94668530 - 94669029	-0.0459636	0.0301271
chr7 : 114139437 - 114139936	-0.0470009	0.0198213
chr3 : 103091731 - 103092230	-0.0470532	-0.0268554
chr12 : 15804778 - 15805277	-0.0472553	0.0659976
chr2 : 59469841 - 59470340	-0.0474337	0.0486234
chr9 : 45009078 - 45009577	-0.0475949	-0.0189757
chr7 : 120693958 - 120694457	-0.0476983	0.0373843
chr15 : 42100714 - 42101213	-0.0479572	0.026065
chr8 : 116499174 - 116499673	-0.048348	0.00618677
chr17 : 8562769 - 8563268	-0.04842	0.0254086
chr2 : 91638938 - 91639437	-0.0488083	0.00788408
chr13 : 48863537 - 48864036	-0.0488218	0.0276108
chr3 : 152944653 - 152945152	-0.0489217	0.0389214
chr9 : 100457800 - 100458299	-0.0490631	0.0694837
chr17 : 88552881 - 88553380	-0.0492164	0.0309426
chr18 : 20956983 - 20957482	-0.0493895	0.0244263
chr7 : 82957541 - 82958040	-0.0495187	0.0382438
chr15 : 95757167 - 95757666	-0.0495334	0.037759
chr5 : 123315107 - 123315606	-0.0496177	0.0123879
chr11 : 115462432 - 115462931	-0.049722	0.00621239
chr9 : 114509762 - 114510261	-0.0497228	0.000240667
chr6 : 88442444 - 88442943	-0.0498638	0.00551941
chr9 : 120796119 - 120796618	-0.0500521	-0.0228402
chr2 : 62390194 - 62390693	-0.050121	0.0104222
chr11 : 107644338 - 107644837	-0.0502725	0.0430204
chr6 : 33946893 - 33947392	-0.0508876	0.0283863
chr15 : 78726606 - 78727105	-0.0509854	-0.0333961
chr5 : 140282328 - 140282827	-0.051548	0.0198904
chr5 : 74261067 - 74261566	-0.0515504	0.0399973
chr7 : 140192788 - 140193287	-0.0515549	-0.00922319
chr19 : 5430477 - 5430976	-0.0515703	-0.023864
chr11 : 117872034 - 117872533	-0.0515723	-0.0285396
chr3 : 84193172 - 84193671	-0.0516215	0.0196257
chr3 : 130936307 - 130936806	-0.051627	0.0270058
chr19 : 11547863 - 11548362	-0.0516287	0.0295257
chr13 : 81690454 - 81690953	-0.0516539	0.0386524
chr5 : 144814903 - 144815402	-0.0516736	0.0167764
chr11 : 97977816 - 97978315	-0.0518099	-0.0152632
chr10 : 24292640 - 24293139	-0.0519739	-0.00233112
chr12 : 75391416 - 75391915	-0.0522939	0.0293973
chr19 : 55408466 - 55408965	-0.0523736	0.0407793
chr2 : 27712502 - 27713001	-0.0524266	0.00622463
chr17 : 83558997 - 83559496	-0.0525772	0.0292545
chr6 : 52912338 - 52912837	-0.0526145	0.0189561
chr18 : 5361810 - 5362309	-0.052728	0.0326128
chr1 : 36435097 - 36435596	-0.0527976	0.0268069
chr12 : 91723793 - 91724292	-0.0528033	0.0321249
chr18 : 4210091 - 4210590	-0.0528773	0.0202187
chr14 : 18241742 - 18242241	-0.0529762	0.0329355
chr4 : 145312446 - 145312945	-0.0532047	0.033417
chr18 : 23913289 - 23913788	-0.0532198	0.00465932
chr3 : 151729723 - 151730222	-0.0532552	0.0471159
chr4 : 57350509 - 57351008	-0.0533427	-0.00820327
chr17 : 45488590 - 45489089	-0.0534216	-0.00708617
chr15 : 36521326 - 36521825	-0.0534689	-0.0374469
chr9 : 61125668 - 61126167	-0.0534972	-0.00571949
chr6 : 145020548 - 145021047	-0.0535197	0.0227476
chr12 : 107927887 - 107928386	-0.0535275	0.0474442
chr4 : 145315008 - 145315507	-0.0535784	0.0251698
chr11 : 104661119 - 104661618	-0.0536856	0.0281055
chr6 : 61326020 - 61326519	-0.0537188	0.0320783
chr14 : 57972020 - 57972519	-0.0539446	0.0390345
chr6 : 50416664 - 50417163	-0.0543225	-0.0192105
chr11 : 33908469 - 33908968	-0.054325	0.0165298
chr9 : 63503941 - 63504440	-0.0543453	-0.00247703
chr1 : 189608668 - 189609167	-0.0546387	0.00854634
chr14 : 71075588 - 71076087	-0.0546622	0.0201463
chr2 : 3710501 - 3711000	-0.0547186	0.0109312
chr16 : 57266949 - 57267448	-0.0547266	0.00692716
chr12 : 107926014 - 107926513	-0.0549511	0.0379003
chr13 : 35035651 - 35036150	-0.0550781	-0.00215818
chr16 : 22395814 - 22396313	-0.0551785	0.0103407
chr11 : 98693138 - 98693637	-0.0553274	0.00505656
chr9 : 63507027 - 63507526	-0.0557818	0.011928
chr6 : 8485466 - 8485965	-0.0558009	0.0497736
chr18 : 14666992 - 14667491	-0.0558349	0.0242076
chr9 : 21652075 - 21652574	-0.0559386	0.00427868
chr19 : 53443222 - 53443721	-0.0561284	0.0257743
chr8 : 123404485 - 123404984	-0.0561555	-0.0118451
chr1 : 36723086 - 36723585	-0.0562195	0.0126443
chr11 : 84013189 - 84013688	-0.0564036	0.0268697
chr6 : 115559884 - 115560383	-0.05641	0.0217339
chr8 : 82758973 - 82759472	-0.0564561	-0.0152443
chr9 : 32928563 - 32929062	-0.0564872	0.024227
chr2 : 48473032 - 48473531	-0.0566401	0.0265371
chr10 : 84675304 - 84675803	-0.0566962	-0.00768744
chr10 : 78594545 - 78595044	-0.0568166	0.00204646
chr3 : 129930303 - 129930802	-0.056855	0.0618912
chr4 : 102989211 - 102989710	-0.0568641	0.00634526
chr9 : 71570135 - 71570634	-0.0569127	0.0243443
chr12 : 28834221 - 28834720	-0.0569475	0.0129532
chr2 : 173854861 - 173855360	-0.0569849	0.0287804
chr17 : 26572171 - 26572670	-0.0571423	-0.0166044
chr2 : 172450575 - 172451074	-0.0571519	0.0351238
chr5 : 120124872 - 120125371	-0.0571911	0.0137741
chr8 : 11503814 - 11504313	-0.0572974	0.0046753
chr10 : 26358849 - 26359348	-0.0574318	0.0168764
chr11 : 89077568 - 89078067	-0.0575151	0.016419
chr12 : 107119089 - 107119588	-0.0575652	0.000847227
chr8 : 116590539 - 116591038	-0.0575846	0.0201881
chr5 : 33851471 - 33851970	-0.0576555	0.0304055
chr14 : 78618855 - 78619354	-0.0576591	0.0199862
chr15 : 59524627 - 59525126	-0.0577178	-0.00380059
chr16 : 95869435 - 95869934	-0.0577956	0.0146585
chr14 : 31570217 - 31570716	-0.0577978	-0.031649
chr15 : 93712436 - 93712935	-0.0577992	0.0323875
chr10 : 41552860 - 41553359	-0.0580219	0.0104611
chr8 : 13686338 - 13686837	-0.0580513	-0.00666149
chr2 : 24680278 - 24680777	-0.0581561	0.0114322
chr6 : 120934108 - 120934607	-0.0581641	-0.01412
chr13 : 37724408 - 37724907	-0.0582038	0.00744484
chr12 : 84066838 - 84067337	-0.0582375	0.00916243
chr1 : 43500132 - 43500631	-0.0582571	0.0227317
chr2 : 117399432 - 117399931	-0.0583561	0.00874488
chr16 : 18080138 - 18080637	-0.0584357	0.0173028
chr5 : 120139064 - 120139563	-0.0584474	0.0180228
chr7 : 3264265 - 3264764	-0.0585713	0.0263582
chr3 : 69289948 - 69290447	-0.058754	0.032111
chr1 : 118445937 - 118446436	-0.0588627	0.0364203
chr10 : 83709882 - 83710381	-0.0588947	0.0257314
chr11 : 115407056 - 115407555	-0.0589252	0.00731531
chr10 : 54047782 - 54048281	-0.0589446	0.0304607
chr6 : 28351077 - 28351576	-0.0590128	0.0147483
chr1 : 69768750 - 69769249	-0.0590467	0.0381438
chr7 : 97723684 - 97724183	-0.0595818	0.0317481
chr1 : 189830805 - 189831304	-0.0598611	0.0190999
chr10 : 61233073 - 61233572	-0.0598842	-0.00247299
chr9 : 61111570 - 61112069	-0.0600632	-0.00373229
chr2 : 101551280 - 101551779	-0.0603813	-0.00926496
chr3 : 103386639 - 103387138	-0.0604566	0.044039
chr7 : 68271795 - 68272294	-0.0608375	0.00581403
chr10 : 93938625 - 93939124	-0.0608421	-0.0075238
chr2 : 13297660 - 13298159	-0.0609076	0.0302488
chr11 : 46380187 - 46380686	-0.0616001	0.0286373
chr3 : 10151522 - 10152021	-0.0618637	0.0268247
chr2 : 32778073 - 32778572	-0.0618756	-0.00077468
chr15 : 6588105 - 6588604	-0.0622449	0.0171003
chr5 : 20299816 - 20300315	-0.0622942	0.042357
chr2 : 25549113 - 25549612	-0.0628448	-0.00758796
chr15 : 67103477 - 67103976	-0.0629641	-0.0119247
chr6 : 83095935 - 83096434	-0.0631947	0.00283847
chr1 : 39701180 - 39701679	-0.063212	0.0163089
chr9 : 100460255 - 100460754	-0.0634602	0.0429749
chr9 : 44980210 - 44980709	-0.06376	0.00581049
chr3 : 138876783 - 138877282	-0.0638003	0.0322995
chr9 : 72390195 - 72390694	-0.0641422	0.0119865
chr4 : 155168878 - 155169377	-0.0644091	0.00168716
chr2 : 11623089 - 11623588	-0.0644221	-0.0184564
chr3 : 69177333 - 69177832	-0.0645624	0.0270487
chr14 : 49155554 - 49156053	-0.0651531	0.0126055
chr1 : 136258531 - 136259030	-0.0654926	0.000154868
chr3 : 144260776 - 144261275	-0.0655624	0.0227644
chr15 : 63255676 - 63256175	-0.0655707	-0.00961934
chr1 : 183180215 - 183180714	-0.0657415	-0.00796937
chr8 : 9975269 - 9975768	-0.0659637	0.0195715
chr14 : 47222949 - 47223448	-0.066498	0.0168587
chr11 : 52275333 - 52275832	-0.0665053	-0.00467657
chr15 : 5776997 - 5777496	-0.0681105	0.0270623
chr9 : 21419642 - 21420141	-0.068811	-0.0116102
chr7 : 140321109 - 140321608	-0.0748338	0.0040851
chr5 : 134282646 - 134283145	-0.075367	0.00408424
